# ALS/FTD-associated TDP-43 mutations promote fragility of genes governing excitatory neurotransmission via topoisomerase IIβ impairment

**DOI:** 10.64898/2025.12.08.693088

**Authors:** Harman Sharma, Sushma Koirala, Megan Fowler, Mary-Louise Rogers, Yee Lian Chew, Anna Konopka

## Abstract

Abnormal TAR DNA/RNA-binding protein 43 (TDP-43) is a hallmark of amyotrophic lateral sclerosis (ALS) and frontotemporal dementia (FTD), characterized by cytoplasmic mis-localization, aggregation, and pathogenic mutations. Altered excitatory neuronal transmission is an early functional defect in these diseases; however, the underlying mechanisms remain unclear. Neuronal activity can induce DNA double-strand breaks (DSBs), suggesting a potential link between altered excitability and genomic instability. Here, we demonstrate for the first time that TDP-43 is involved in neuronal activity-induced DSBs. Moreover, we show that ALS/FTD-associated TDP-43 mutations (A90V and A315T) disrupt this mechanism, leading to the accumulation of DSBs and altered neuronal activity compared to wild-type TDP-43 protein. Using the BLISS technique, we mapped genome-wide DSBs in primary mouse neurons expressing wild-type or mutant (A90V, A315T) TDP-43 and found enrichment of DSBs within genes regulating excitatory transmission. Mechanistically, the TDP-43 A90V mutation impairs topoisomerase IIβ function, resulting in enzyme trapping and/or DNA supercoiling that predisposes DNA to breaks. Notably, this impairment is partially rescued by tyrosyl-DNA phosphodiesterase 2 (Tdp2) overexpression. These findings uncover a novel mechanism linking aberrant neuronal activity and DNA damage, bridging two key pathological hallmarks of ALS/FTD associated with TDP-43 dysfunction. It also paves the way for developing novel therapeutic approaches that rely on targeted DSB repair and/or modulating topoisomerase IIβ-DNA complexes.

**Highlights:**

- ALS/FTD linked TDP-43 mutants, unlike wild type, induce DSBs in key neuronal genes
- TDP-43 driven DSBs impair neuronal transmission, linking two ALS/FTD pathologies
- TDP-43 pathology impairs topoisomerase IIβ, leading to DSB
