## Supplementary material 5 for "ALS/FTD-associated TDP-43 mutations promote fragility of genes governing excitatory neurotransmission via topoisomerase IIβ impairment"

### Sheet: Primers_qPCR_Figure8
Grm7 target
5' CTGGGATCTCTGCTCTGATT
5' TTAAAATTACCCGCTGTGGC
Magi2 target
5' TACCAGGATGCTAAGGAGAT
5' TTCATGCTTTGAGATCATAG
Sema3a target
5' CACAAGATCTGGAGGGAACA
5' ATGACAATCCTCTAGCTCTC
Gsk3b target
5' AGAGAGTGGGACTTGAGTGT
5' TTCTCTTTCATAGGGTAGAA
Gabbr2 target
5' AGCAAAGAGAAAGCCTTTCT
5' TCTCCAGCCATTTTCATTTT

### Sheet: Primers_qPCR_Figure4
Grm7
LEFT PRIMER GCGTGTAATTTATGCAGAGAACG
RIGHT PRIMER GCAGGATTCATGGCTTCATAAA
Magi2
LEFT PRIMER GTTTTCTGGGCCTTTGAGCA
RIGHT PRIMER GAGATTTCCAGCTCTGCAAGG
Sema3a
LEFT PRIMER ACTGGGTGTGTTTAGTGCAA
RIGHT PRIMER TGGCTTTAAGACTTCGTAGGC
Gsk3b
LEFT PRIMER CCCTGCCCCTACTGTTTATAAT
RIGHT PRIMER GGAGACATTTGCCATTTTAGTGA
Cdk8
LEFT PRIMER ACACACACACATACACACACA
RIGHT PRIMER GGGTTGAATCCTCCGGGC
Gabbr2
LEFT PRIMER ACAAGAACCACAAAGCCAGT
RIGHT PRIMER ACTTACGCCAATGGTCTTCC
