## Supplementary material 1 for "ALS/FTD-associated TDP-43 mutations promote fragility of genes governing excitatory neurotransmission via topoisomerase IIβ impairment"

### Sheet: A90V
	gene_ID	normalized no of loci in A90V	normalized no of loci in WT	fold_change (A90V)
6	Csmd1	0.00156394	0.00074184	2.10819
8	Plcb1	0.00153685	0.00074184	2.07167
10	Arhgap26	0.00148105	0.00074184	1.99646
12	Magi2	0.00142364	0.00074184	1.91907
16	Rbms3	0.0012427	0.00074184	1.67516
29	Ptprd	0.00108885	0.00074184	1.46778
26	Igk	0.00108885	0.00074184	1.46778
28	Cdh13	0.00108885	0.00074184	1.46778
27	Opcml	0.00108885	0.00074184	1.46778
32	Rora	0.000977261	0.00074184	1.31735
31	Thsd7b	0.000977261	0.00074184	1.31735
36	Spag16	0.000950169	0.00074184	1.28083
38	Cntn4	0.000907918	0.00074184	1.22387
39	Grik4	0.000892758	0.00074184	1.20344
40	Kcnip4	0.000865666	0.00074184	1.16692
44	Adcy2	0.00085212	0.00074184	1.14866
43	Prkg1	0.00085212	0.00074184	1.14866
48	Veph1	0.000838574	0.00074184	1.1304
46	Dytn	0.000838574	0.00074184	1.1304
49	Wasf3	0.000838574	0.00074184	1.1304
45	Dusp29	0.000838574	0.00074184	1.1304
50	Ncam2	0.000838574	0.00074184	1.1304
52	Pard3b	0.000809869	0.00074184	1.0917
54	Ntm	0.000809869	0.00074184	1.0917
55	Pcdh15	0.000809869	0.00074184	1.0917
59	Ryr2	0.000796323	0.00074184	1.07344
62	Adamtsl1	0.000781163	0.00074184	1.05301
7	Gpc6	0.00155039	0.00148368	1.04497
64	Alk	0.000767617	0.00074184	1.03475
70	Camta1	0.000754071	0.00074184	1.01649
66	Msi2	0.000754071	0.00074184	1.01649
68	St6galnac3	0.000754071	0.00074184	1.01649
74	Zbtb16	0.000740526	0.00074184	0.998228
71	Epha6	0.000740526	0.00074184	0.998228
11	Tenm2	0.00145235	0.00148368	0.978881
76	Cdh12	0.000698274	0.00074184	0.941273
77	Osbpl10	0.000698274	0.00074184	0.941273
75	Prex2	0.000698274	0.00074184	0.941273
14	Auts2	0.0013543	0.00148368	0.912796
81	Rbms1	0.000669568	0.00074184	0.902578
79	Nedd4l	0.000669568	0.00074184	0.902578
82	Zfhx3	0.000656022	0.00074184	0.884318
84	Lrrtm4	0.000656022	0.00074184	0.884318
83	Galnt17	0.000656022	0.00074184	0.884318
88	Galntl6	0.000642477	0.00074184	0.866058
86	Entrep2	0.000642477	0.00074184	0.866058
85	Dok6	0.000642477	0.00074184	0.866058
15	Robo2	0.00128495	0.00148368	0.866058
4	Wwox	0.00173133	0.00211925	0.816955
89	Grip1	0.000600225	0.00074184	0.809103
90	Nrg1	0.000600225	0.00074184	0.809103
92	Slc14a2	0.000600225	0.00074184	0.809103
93	Utrn	0.000586679	0.00074184	0.790844
23	Cdk14	0.00111756	0.00148368	0.753236
100	Immp2l	0.000557973	0.00074184	0.752148
99	Trhde	0.000557973	0.00074184	0.752148
96	Caln1	0.000557973	0.00074184	0.752148
95	Stard13	0.000557973	0.00074184	0.752148
25	Rbfox1	0.00111595	0.00148368	0.752148
2	Tenm3	0.00256991	0.00349666	0.73496
105	Slit3	0.000544428	0.00074184	0.733888
104	Kalrn	0.000544428	0.00074184	0.733888
109	Tcra	0.000530882	0.00074184	0.715629
111	Agap1	0.000530882	0.00074184	0.715629
112	Pde11a	0.000530882	0.00074184	0.715629
108	Nsmce2	0.000530882	0.00074184	0.715629
17	Gm26917	0.00122916	0.00174833	0.703046
13	Nav2	0.00139655	0.00211925	0.658982
115	Ush2a	0.00048863	0.00074184	0.658674
114	Ccser1	0.00048863	0.00074184	0.658674
121	Cacna1e	0.00048863	0.00074184	0.658674
122	Pard3	0.00048863	0.00074184	0.658674
123	Syt1	0.00048863	0.00074184	0.658674
34	Cdh18	0.000963715	0.00148368	0.649544
21	Dpp6	0.00113111	0.00174833	0.646964
35	Snd1	0.000950169	0.00148368	0.640414
125	Pcdh11x	0.000475085	0.00074184	0.640414
124	Hmcn1	0.000475085	0.00074184	0.640414
126	Nek11	0.000475085	0.00074184	0.640414
129	Trerf1	0.000475085	0.00074184	0.640414
3	Nrxn3	0.00213707	0.00349666	0.611176
9	Macrod2	0.00150814	0.00249017	0.605638
137	Dner	0.000446379	0.00074184	0.601719
149	Atg10	0.000446379	0.00074184	0.601719
132	Prickle2	0.000446379	0.00074184	0.601719
148	Apbb2	0.000446379	0.00074184	0.601719
147	6530403H02Rik	0.000446379	0.00074184	0.601719
146	Ppfia2	0.000446379	0.00074184	0.601719
134	Ncoa1	0.000446379	0.00074184	0.601719
145	Bbs9	0.000446379	0.00074184	0.601719
144	Mad1l1	0.000446379	0.00074184	0.601719
135	Prkce	0.000446379	0.00074184	0.601719
136	Tex2	0.000446379	0.00074184	0.601719
141	L3mbtl4	0.000446379	0.00074184	0.601719
133	Ebf1	0.000446379	0.00074184	0.601719
151	Arhgef7	0.000446379	0.00074184	0.601719
152	Fgf12	0.000446379	0.00074184	0.601719
169	Kcnh7	0.000432833	0.00074184	0.583459
156	Rarb	0.000432833	0.00074184	0.583459
163	Celf4	0.000432833	0.00074184	0.583459
162	Mtus2	0.000432833	0.00074184	0.583459
170	Slc9a9	0.000432833	0.00074184	0.583459
171	Erc2	0.000432833	0.00074184	0.583459
161	Agbl1	0.000432833	0.00074184	0.583459
160	Fras1	0.000432833	0.00074184	0.583459
158	Elmo1	0.000432833	0.00074184	0.583459
159	Ctnna2	0.000432833	0.00074184	0.583459
168	Slc39a11	0.000432833	0.00074184	0.583459
155	Cep112	0.000432833	0.00074184	0.583459
154	Csmd3	0.000432833	0.00074184	0.583459
30	Tenm4	0.00101951	0.00174833	0.583135
222	Drd2	0.000419287	0.00074184	0.565199
220	Epg5	0.000419287	0.00074184	0.565199
219	Eif2ak3	0.000419287	0.00074184	0.565199
218	Egflam	0.000419287	0.00074184	0.565199
216	Ddx17	0.000419287	0.00074184	0.565199
210	Fat2	0.000419287	0.00074184	0.565199
212	G630055G22Rik	0.000419287	0.00074184	0.565199
223	A330102I10Rik	0.000419287	0.00074184	0.565199
225	Crtc1	0.000419287	0.00074184	0.565199
226	Creb5	0.000419287	0.00074184	0.565199
230	2310039L15Rik	0.000419287	0.00074184	0.565199
211	Fam72a	0.000419287	0.00074184	0.565199
221	Dpysl2	0.000419287	0.00074184	0.565199
213	G730013B05Rik	0.000419287	0.00074184	0.565199
192	Ints6	0.000419287	0.00074184	0.565199
209	Gm31432	0.000419287	0.00074184	0.565199
191	Myo10	0.000419287	0.00074184	0.565199
189	Ly75	0.000419287	0.00074184	0.565199
193	Mctp2	0.000419287	0.00074184	0.565199
194	Pik3ca	0.000419287	0.00074184	0.565199
188	Kcnmb2	0.000419287	0.00074184	0.565199
186	Ptpn1	0.000419287	0.00074184	0.565199
185	Ror2	0.000419287	0.00074184	0.565199
196	Kif16b	0.000419287	0.00074184	0.565199
197	Jakmip2	0.000419287	0.00074184	0.565199
184	Sbno2	0.000419287	0.00074184	0.565199
183	Stra6l	0.000419287	0.00074184	0.565199
198	Trim9	0.000419287	0.00074184	0.565199
181	Wwtr1	0.000419287	0.00074184	0.565199
199	Tcf7l2	0.000419287	0.00074184	0.565199
200	Trpm2	0.000419287	0.00074184	0.565199
180	Zranb3	0.000419287	0.00074184	0.565199
201	Ttbk2	0.000419287	0.00074184	0.565199
202	Mapk8	0.000419287	0.00074184	0.565199
179	Ube2n	0.000419287	0.00074184	0.565199
178	Ube2r2	0.000419287	0.00074184	0.565199
176	Synj1	0.000419287	0.00074184	0.565199
203	Msh5	0.000419287	0.00074184	0.565199
205	Hsd17b12	0.000419287	0.00074184	0.565199
207	Gm35712	0.000419287	0.00074184	0.565199
208	Grip2	0.000419287	0.00074184	0.565199
215	Dcps	0.000419287	0.00074184	0.565199
47	Fbxw8	0.000838574	0.00148368	0.565199
18	Agbl4	0.00122916	0.00222552	0.552301
58	Hs6st3	0.000809869	0.00148368	0.545851
56	Astn2	0.000809869	0.00148368	0.545851
53	Cntnap2	0.000809869	0.00148368	0.545851
51	Mast4	0.000809869	0.00148368	0.545851
20	Grid2	0.00114465	0.00211925	0.540122
60	Lpp	0.000796323	0.00148368	0.536722
5	Prkn	0.00159265	0.00296736	0.536722
24	Dpp10	0.00111756	0.00211925	0.527338
63	Anks1b	0.000767617	0.00148368	0.517374
22	Fhit	0.00113111	0.00222552	0.508244
233	Ptchd4	0.000377036	0.00074184	0.508244
244	Ano2	0.000377036	0.00074184	0.508244
245	Vav2	0.000377036	0.00074184	0.508244
247	Tafa5	0.000377036	0.00074184	0.508244
241	Sfi1	0.000377036	0.00074184	0.508244
240	Eya1	0.000377036	0.00074184	0.508244
239	Aven	0.000377036	0.00074184	0.508244
238	Slit1	0.000377036	0.00074184	0.508244
236	Gm36876	0.000377036	0.00074184	0.508244
235	Csmd2	0.000377036	0.00074184	0.508244
246	Lmx1b	0.000377036	0.00074184	0.508244
234	Ptpn14	0.000377036	0.00074184	0.508244
259	Dock4	0.000334784	0.00074184	0.451289
261	Ccbe1	0.000334784	0.00074184	0.451289
273	Glis1	0.000334784	0.00074184	0.451289
272	Tbc1d5	0.000334784	0.00074184	0.451289
271	Tbc1d4	0.000334784	0.00074184	0.451289
269	Xylt1	0.000334784	0.00074184	0.451289
267	Smyd3	0.000334784	0.00074184	0.451289
266	Taok3	0.000334784	0.00074184	0.451289
300	Crocc	0.000334784	0.00074184	0.451289
276	8030451A03Rik	0.000334784	0.00074184	0.451289
258	Fmnl2	0.000334784	0.00074184	0.451289
255	Pde1c	0.000334784	0.00074184	0.451289
254	Clybl	0.000334784	0.00074184	0.451289
253	Rbfox2	0.000334784	0.00074184	0.451289
251	Rasa3	0.000334784	0.00074184	0.451289
250	Gm15270	0.000334784	0.00074184	0.451289
274	Kcnd2	0.000334784	0.00074184	0.451289
279	Zbtb20	0.000334784	0.00074184	0.451289
277	Pias1	0.000334784	0.00074184	0.451289
287	Ccdc60	0.000334784	0.00074184	0.451289
299	Gm53856	0.000334784	0.00074184	0.451289
297	Gnao1	0.000334784	0.00074184	0.451289
296	Fbxl17	0.000334784	0.00074184	0.451289
294	Eml6	0.000334784	0.00074184	0.451289
290	Slc2a13	0.000334784	0.00074184	0.451289
289	Map3k20	0.000334784	0.00074184	0.451289
295	Cdh4	0.000334784	0.00074184	0.451289
285	Tmtc2	0.000334784	0.00074184	0.451289
286	Ttll5	0.000334784	0.00074184	0.451289
284	Micu1	0.000334784	0.00074184	0.451289
281	A930015D03Rik	0.000334784	0.00074184	0.451289
282	Zfp423	0.000334784	0.00074184	0.451289
283	Gm29687	0.000334784	0.00074184	0.451289
303	Pik3cb	0.000321238	0.00074184	0.433029
329	Oca2	0.000321238	0.00074184	0.433029
328	Zfp385b	0.000321238	0.00074184	0.433029
340	Cdkl4	0.000321238	0.00074184	0.433029
331	Arpp21	0.000321238	0.00074184	0.433029
326	Rapgef5	0.000321238	0.00074184	0.433029
334	Tbc1d1	0.000321238	0.00074184	0.433029
335	Ophn1	0.000321238	0.00074184	0.433029
336	Lrmda	0.000321238	0.00074184	0.433029
337	Map3k13	0.000321238	0.00074184	0.433029
327	Sspo	0.000321238	0.00074184	0.433029
321	Megf6	0.000321238	0.00074184	0.433029
325	Fhod3	0.000321238	0.00074184	0.433029
324	Prkar1b	0.000321238	0.00074184	0.433029
322	Nphp4	0.000321238	0.00074184	0.433029
302	Dnah14	0.000321238	0.00074184	0.433029
315	Nrg2	0.000321238	0.00074184	0.433029
311	Mtcl1	0.000321238	0.00074184	0.433029
308	1700025G04Rik	0.000321238	0.00074184	0.433029
307	Cdh20	0.000321238	0.00074184	0.433029
306	Wdr7	0.000321238	0.00074184	0.433029
304	Abtb3	0.000321238	0.00074184	0.433029
301	Klhl29	0.000321238	0.00074184	0.433029
338	Bcr	0.000321238	0.00074184	0.433029
37	Ctnna3	0.000921463	0.00222552	0.414044
91	Car10	0.000600225	0.00148368	0.404552
19	Igh	0.00122754	0.00312574	0.39272
78	Cpq	0.000684728	0.00174833	0.391647
42	Ptprm	0.00085212	0.00222552	0.382886
41	Sox5	0.00085212	0.00222552	0.382886
97	Hdac9	0.000557973	0.00148368	0.376074
98	Unc13c	0.000557973	0.00148368	0.376074
101	Nbea	0.000557973	0.00148368	0.376074
102	Rad51b	0.000544428	0.00148368	0.366944
107	Sugct	0.000544428	0.00148368	0.366944
354	Zbtb17	0.000265441	0.00074184	0.357814
348	Gm35823	0.000265441	0.00074184	0.357814
365	Nek6	0.000265441	0.00074184	0.357814
394	Slc6a16	0.000265441	0.00074184	0.357814
364	2610307P16Rik	0.000265441	0.00074184	0.357814
341	Ar	0.000265441	0.00074184	0.357814
363	Trabd2b	0.000265441	0.00074184	0.357814
342	Rnf169	0.000265441	0.00074184	0.357814
343	Rnf150	0.000265441	0.00074184	0.357814
345	Podxl2	0.000265441	0.00074184	0.357814
362	Arid5b	0.000265441	0.00074184	0.357814
355	Zmym4	0.000265441	0.00074184	0.357814
361	Tnc	0.000265441	0.00074184	0.357814
359	Gm35574	0.000265441	0.00074184	0.357814
358	Tbccd1	0.000265441	0.00074184	0.357814
350	Gm34439	0.000265441	0.00074184	0.357814
366	Piezo2	0.000265441	0.00074184	0.357814
357	Tbc1d8	0.000265441	0.00074184	0.357814
399	Shank2	0.000265441	0.00074184	0.357814
352	Svep1	0.000265441	0.00074184	0.357814
382	Llgl2	0.000265441	0.00074184	0.357814
396	Rxra	0.000265441	0.00074184	0.357814
371	Klf13	0.000265441	0.00074184	0.357814
379	Hivep3	0.000265441	0.00074184	0.357814
374	Dnah6	0.000265441	0.00074184	0.357814
390	Spata13	0.000265441	0.00074184	0.357814
373	Col6a6	0.000265441	0.00074184	0.357814
392	Slit2	0.000265441	0.00074184	0.357814
378	Dnah1	0.000265441	0.00074184	0.357814
376	Eipr1	0.000265441	0.00074184	0.357814
381	Plce1	0.000265441	0.00074184	0.357814
372	Dusp10	0.000265441	0.00074184	0.357814
391	Sertad2	0.000265441	0.00074184	0.357814
384	Hmbox1	0.000265441	0.00074184	0.357814
370	Pcnt	0.000265441	0.00074184	0.357814
388	Ahdc1	0.000265441	0.00074184	0.357814
385	Cux1	0.000265441	0.00074184	0.357814
368	Hpse2	0.000265441	0.00074184	0.357814
387	Spon1	0.000265441	0.00074184	0.357814
377	Grm5	0.000265441	0.00074184	0.357814
69	Rbfox3	0.000754071	0.00211925	0.35582
33	Tshz2	0.000963715	0.00275482	0.349829
119	Npas3	0.00048863	0.00148368	0.329337
120	Cacna1c	0.00048863	0.00148368	0.329337
130	Zbtb7c	0.000475085	0.00148368	0.320207
128	Mtss1	0.000475085	0.00148368	0.320207
150	Ptprk	0.000446379	0.00148368	0.300859
140	Ppp4r1l-ps	0.000446379	0.00148368	0.300859
142	Ano6	0.000446379	0.00148368	0.300859
143	Asic2	0.000446379	0.00148368	0.300859
464	St6gal1	0.000223189	0.00074184	0.300859
454	Tgfbrap1	0.000223189	0.00074184	0.300859
459	Sptbn5	0.000223189	0.00074184	0.300859
460	Neb	0.000223189	0.00074184	0.300859
461	Diaph1	0.000223189	0.00074184	0.300859
436	Prune2	0.000223189	0.00074184	0.300859
452	Cracdl	0.000223189	0.00074184	0.300859
462	Stpg2	0.000223189	0.00074184	0.300859
413	Lipc	0.000223189	0.00074184	0.300859
404	Antxr1	0.000223189	0.00074184	0.300859
443	Peli2	0.000223189	0.00074184	0.300859
407	Hk2	0.000223189	0.00074184	0.300859
412	Chchd3	0.000223189	0.00074184	0.300859
411	Wnk2	0.000223189	0.00074184	0.300859
441	Rasgrf2	0.000223189	0.00074184	0.300859
442	Gm29941	0.000223189	0.00074184	0.300859
406	Aoah	0.000223189	0.00074184	0.300859
400	Cacna1a	0.000223189	0.00074184	0.300859
403	Vav3	0.000223189	0.00074184	0.300859
402	Apba2	0.000223189	0.00074184	0.300859
435	Ptpro	0.000223189	0.00074184	0.300859
437	Pakap	0.000223189	0.00074184	0.300859
424	Umad1	0.000223189	0.00074184	0.300859
423	Ankfn1	0.000223189	0.00074184	0.300859
455	Kcnj16	0.000223189	0.00074184	0.300859
439	Gm32499	0.000223189	0.00074184	0.300859
450	Mill2	0.000223189	0.00074184	0.300859
421	Col25a1	0.000223189	0.00074184	0.300859
428	Arfip1	0.000223189	0.00074184	0.300859
448	Slco3a1	0.000223189	0.00074184	0.300859
453	Mgmt	0.000223189	0.00074184	0.300859
429	Dclk1	0.000223189	0.00074184	0.300859
420	Col28a1	0.000223189	0.00074184	0.300859
419	Cep120	0.000223189	0.00074184	0.300859
444	Gm53264	0.000223189	0.00074184	0.300859
418	Cgnl1	0.000223189	0.00074184	0.300859
417	Mmp16	0.000223189	0.00074184	0.300859
440	Ppp1r16b	0.000223189	0.00074184	0.300859
415	Gscdt	0.000223189	0.00074184	0.300859
414	Arhgef28	0.000223189	0.00074184	0.300859
456	Chst8	0.000223189	0.00074184	0.300859
401	Hace1	0.000223189	0.00074184	0.300859
458	St18	0.000223189	0.00074184	0.300859
409	Ube2e2	0.000223189	0.00074184	0.300859
430	Ddx60	0.000223189	0.00074184	0.300859
465	Ctif	0.000223189	0.00074184	0.300859
481	Ldb2	0.000223189	0.00074184	0.300859
484	Sh3rf3	0.000223189	0.00074184	0.300859
485	Exoc6b	0.000223189	0.00074184	0.300859
488	Nol4l	0.000223189	0.00074184	0.300859
490	Scn1a	0.000223189	0.00074184	0.300859
491	Prkag2	0.000223189	0.00074184	0.300859
495	Scfd2	0.000223189	0.00074184	0.300859
497	Axin1	0.000223189	0.00074184	0.300859
498	Poc1a	0.000223189	0.00074184	0.300859
499	Gm33384	0.000223189	0.00074184	0.300859
501	Zfhx4	0.000223189	0.00074184	0.300859
502	Glipr2	0.000223189	0.00074184	0.300859
506	Xkr4	0.000223189	0.00074184	0.300859
466	Ctdp1	0.000223189	0.00074184	0.300859
433	Dym	0.000223189	0.00074184	0.300859
508	Map1b	0.000223189	0.00074184	0.300859
482	Nup98	0.000223189	0.00074184	0.300859
505	Med27	0.000223189	0.00074184	0.300859
468	Bicd1	0.000223189	0.00074184	0.300859
467	Cntn6	0.000223189	0.00074184	0.300859
479	Bbx	0.000223189	0.00074184	0.300859
476	Ppp2r5c	0.000223189	0.00074184	0.300859
475	Atp9b	0.000223189	0.00074184	0.300859
474	Ide	0.000223189	0.00074184	0.300859
473	Nol4	0.000223189	0.00074184	0.300859
472	Gmpr	0.000223189	0.00074184	0.300859
471	Tox2	0.000223189	0.00074184	0.300859
167	Disc1	0.000432833	0.00148368	0.291729
164	Myo16	0.000432833	0.00148368	0.291729
61	Marchf1	0.000796323	0.00275482	0.289065
187	Pou6f2	0.000419287	0.00148368	0.2826
195	Itsn1	0.000419287	0.00148368	0.2826
204	Grhl2	0.000419287	0.00148368	0.2826
118	Ptprt	0.00048863	0.00174833	0.279484
65	Dscam	0.000767617	0.00275482	0.278645
57	Dlg2	0.000809869	0.00296736	0.272926
73	Acoxl	0.000740526	0.00275482	0.268811
72	Dlgap1	0.000740526	0.00275482	0.268811
67	Gpc5	0.000754071	0.00286109	0.263561
243	Setbp1	0.000377036	0.00148368	0.254122
172	Reln	0.000432833	0.00174833	0.247569
80	Exoc4	0.000669568	0.00275482	0.243053
87	Syt16	0.000642477	0.00275482	0.233219
264	Ralgapa2	0.000334784	0.00148368	0.225644
275	Zfp831	0.000334784	0.00148368	0.225644
265	Dgki	0.000334784	0.00148368	0.225644
319	Dock1	0.000321238	0.00148368	0.216515
320	Cadm2	0.000321238	0.00148368	0.216515
313	Cadps2	0.000321238	0.00148368	0.216515
237	Hecw2	0.000377036	0.00174833	0.215655
232	Prkca	0.000377036	0.00174833	0.215655
173	Prdm16	0.000432833	0.00211925	0.204239
157	Clstn2	0.000432833	0.00211925	0.204239
94	Zmiz1	0.000557973	0.00275482	0.202544
103	Iqschfp	0.000544428	0.00275482	0.197627
106	Schip1	0.000544428	0.00275482	0.197627
165	Celf2	0.000432833	0.00222552	0.194486
110	Ghr	0.000530882	0.00275482	0.19271
113	Prr5l	0.000530882	0.00275482	0.19271
298	Sergef	0.000334784	0.00174833	0.191488
249	Adgrl3	0.000334784	0.00174833	0.191488
270	Gm32849	0.000334784	0.00174833	0.191488
316	Ntrk3	0.000321238	0.00174833	0.18374
397	Esrrg	0.000265441	0.00148368	0.178907
389	Iqgap2	0.000265441	0.00148368	0.178907
375	Cfap54	0.000265441	0.00148368	0.178907
347	Ppfibp2	0.000265441	0.00148368	0.178907
353	Txndc16	0.000265441	0.00148368	0.178907
116	Gse1	0.00048863	0.00275482	0.177373
117	Srgap3	0.00048863	0.00275482	0.177373
131	Tmem266	0.000475085	0.00275482	0.172456
127	Myt1l	0.000475085	0.00275482	0.172456
139	Dock2	0.000446379	0.00275482	0.162035
138	Sorcs3	0.000446379	0.00275482	0.162035
153	Dlgap2	0.000432833	0.00275482	0.157118
0	Mogat1	0.00371617	0.0241057	0.154162
174	Uxs1	0.000419287	0.00275482	0.152201
175	Vrk1	0.000419287	0.00275482	0.152201
177	Vps13a	0.000419287	0.00275482	0.152201
182	Slc35f1	0.000419287	0.00275482	0.152201
190	Nectin3	0.000419287	0.00275482	0.152201
206	Glt1d1	0.000419287	0.00275482	0.152201
214	Fig4	0.000419287	0.00275482	0.152201
217	Ddx27	0.000419287	0.00275482	0.152201
224	Dnaaf9	0.000419287	0.00275482	0.152201
227	Aspm	0.000419287	0.00275482	0.152201
229	Aff1	0.000419287	0.00275482	0.152201
231	Bltp3b	0.000419287	0.00275482	0.152201
228	Aldh1l1	0.000419287	0.00275482	0.152201
360	Cblb	0.000265441	0.00174833	0.151825
332	Dcc	0.000321238	0.00211925	0.151581
309	Atrnl1	0.000321238	0.00211925	0.151581
280	Kcnip1	0.000334784	0.00222552	0.15043
745	Cep78	0.000111595	0.00074184	0.15043
581	Syt14	0.000111595	0.00074184	0.15043
582	Tafa1	0.000111595	0.00074184	0.15043
583	Trim44	0.000111595	0.00074184	0.15043
691	Elovl6	0.000111595	0.00074184	0.15043
585	Tle3	0.000111595	0.00074184	0.15043
586	Tbc1d2	0.000111595	0.00074184	0.15043
587	Stat1	0.000111595	0.00074184	0.15043
588	Sun1	0.000111595	0.00074184	0.15043
589	Tgfb3	0.000111595	0.00074184	0.15043
590	Sufu	0.000111595	0.00074184	0.15043
591	Rnf213	0.000111595	0.00074184	0.15043
592	Rnf19a	0.000111595	0.00074184	0.15043
593	Rgs20	0.000111595	0.00074184	0.15043
692	Ankhd1	0.000111595	0.00074184	0.15043
594	Rgs17	0.000111595	0.00074184	0.15043
595	Rars2	0.000111595	0.00074184	0.15043
596	Rtf2	0.000111595	0.00074184	0.15043
689	Elavl4	0.000111595	0.00074184	0.15043
598	Polr3b	0.000111595	0.00074184	0.15043
599	Plekha7	0.000111595	0.00074184	0.15043
688	Elavl2	0.000111595	0.00074184	0.15043
601	Pou2f2	0.000111595	0.00074184	0.15043
602	Pou2f3	0.000111595	0.00074184	0.15043
687	Gm10510	0.000111595	0.00074184	0.15043
604	Plxna2	0.000111595	0.00074184	0.15043
580	Susd5	0.000111595	0.00074184	0.15043
578	Tcerg1	0.000111595	0.00074184	0.15043
686	Egfr	0.000111595	0.00074184	0.15043
563	Gnaq	0.000111595	0.00074184	0.15043
551	Gm34424	0.000111595	0.00074184	0.15043
552	Gm33562	0.000111595	0.00074184	0.15043
707	Ahnak	0.000111595	0.00074184	0.15043
554	Gm39300	0.000111595	0.00074184	0.15043
555	Gm38820	0.000111595	0.00074184	0.15043
556	Gm34133	0.000111595	0.00074184	0.15043
557	Hecw1	0.000111595	0.00074184	0.15043
706	3425401B19Rik	0.000111595	0.00074184	0.15043
559	Gm31508	0.000111595	0.00074184	0.15043
699	Cdx1	0.000111595	0.00074184	0.15043
561	Invs	0.000111595	0.00074184	0.15043
698	Cdon	0.000111595	0.00074184	0.15043
697	Cdc42bpb	0.000111595	0.00074184	0.15043
577	Zfp532	0.000111595	0.00074184	0.15043
565	Gm32026	0.000111595	0.00074184	0.15043
566	Gm13629	0.000111595	0.00074184	0.15043
695	4930555F03Rik	0.000111595	0.00074184	0.15043
568	Gm31880	0.000111595	0.00074184	0.15043
694	Catspere1	0.000111595	0.00074184	0.15043
570	Gm32622	0.000111595	0.00074184	0.15043
571	Zfyve21	0.000111595	0.00074184	0.15043
572	Zfyve28	0.000111595	0.00074184	0.15043
573	Zhx2	0.000111595	0.00074184	0.15043
693	Cacna2d2	0.000111595	0.00074184	0.15043
575	Zfp26	0.000111595	0.00074184	0.15043
576	Usp16	0.000111595	0.00074184	0.15043
605	Washc5	0.000111595	0.00074184	0.15043
608	Rfx4	0.000111595	0.00074184	0.15043
607	Vwa8	0.000111595	0.00074184	0.15043
674	A930027H12Rik	0.000111595	0.00074184	0.15043
638	Pdlim1	0.000111595	0.00074184	0.15043
639	Pex5l	0.000111595	0.00074184	0.15043
640	Map3k9	0.000111595	0.00074184	0.15043
641	Magi1	0.000111595	0.00074184	0.15043
673	Fech	0.000111595	0.00074184	0.15043
643	Nudcd3	0.000111595	0.00074184	0.15043
644	Nuak1	0.000111595	0.00074184	0.15043
645	Map4	0.000111595	0.00074184	0.15043
672	Fam83g	0.000111595	0.00074184	0.15043
647	Tmem45a	0.000111595	0.00074184	0.15043
648	Tspan9	0.000111595	0.00074184	0.15043
649	Tmod1	0.000111595	0.00074184	0.15043
650	Tnfaip8	0.000111595	0.00074184	0.15043
651	Tnfrsf13b	0.000111595	0.00074184	0.15043
652	Topbp1	0.000111595	0.00074184	0.15043
653	Top2b	0.000111595	0.00074184	0.15043
654	Tmem156	0.000111595	0.00074184	0.15043
668	Esr2	0.000111595	0.00074184	0.15043
667	Evl	0.000111595	0.00074184	0.15043
657	Nckap5los	0.000111595	0.00074184	0.15043
658	Myom1	0.000111595	0.00074184	0.15043
659	Msh3	0.000111595	0.00074184	0.15043
660	Nckap5l	0.000111595	0.00074184	0.15043
661	Lrrc2	0.000111595	0.00074184	0.15043
662	Lrrtm3	0.000111595	0.00074184	0.15043
637	Larp1b	0.000111595	0.00074184	0.15043
675	AU019990	0.000111595	0.00074184	0.15043
549	Gm30093	0.000111595	0.00074184	0.15043
634	Pdk1	0.000111595	0.00074184	0.15043
685	Efr3a	0.000111595	0.00074184	0.15043
610	Vps13c	0.000111595	0.00074184	0.15043
611	Rbm19	0.000111595	0.00074184	0.15043
683	Gm12119	0.000111595	0.00074184	0.15043
682	Frmd5	0.000111595	0.00074184	0.15043
681	Frk	0.000111595	0.00074184	0.15043
679	Gm12589	0.000111595	0.00074184	0.15043
678	Gm12436	0.000111595	0.00074184	0.15043
617	Klhl26	0.000111595	0.00074184	0.15043
618	Pde4b	0.000111595	0.00074184	0.15043
619	Myrip	0.000111595	0.00074184	0.15043
620	ND5	0.000111595	0.00074184	0.15043
621	Myo18a	0.000111595	0.00074184	0.15043
622	Met	0.000111595	0.00074184	0.15043
677	Acbd6	0.000111595	0.00074184	0.15043
624	Mief1	0.000111595	0.00074184	0.15043
625	Miga1	0.000111595	0.00074184	0.15043
626	Nlgn2	0.000111595	0.00074184	0.15043
627	Pdzrn4	0.000111595	0.00074184	0.15043
676	AW554918	0.000111595	0.00074184	0.15043
629	Pcdh7	0.000111595	0.00074184	0.15043
630	Patj	0.000111595	0.00074184	0.15043
631	Panx1	0.000111595	0.00074184	0.15043
632	Kcnt1	0.000111595	0.00074184	0.15043
633	Pask	0.000111595	0.00074184	0.15043
550	Gm30163	0.000111595	0.00074184	0.15043
548	Gm39496	0.000111595	0.00074184	0.15043
663	Odad2	0.000111595	0.00074184	0.15043
748	Gbx1	0.000111595	0.00074184	0.15043
731	Sppl3	0.000111595	0.00074184	0.15043
730	Prkcg	0.000111595	0.00074184	0.15043
729	Prss42	0.000111595	0.00074184	0.15043
749	Gak	0.000111595	0.00074184	0.15043
547	Iqsec3	0.000111595	0.00074184	0.15043
728	Prkaca	0.000111595	0.00074184	0.15043
727	Psmd11	0.000111595	0.00074184	0.15043
743	Cracr2a	0.000111595	0.00074184	0.15043
510	Gm46505	0.000111595	0.00074184	0.15043
747	Galnt14	0.000111595	0.00074184	0.15043
746	Chat	0.000111595	0.00074184	0.15043
758	Ddo	0.000111595	0.00074184	0.15043
725	Slc9a1	0.000111595	0.00074184	0.15043
744	Cry1	0.000111595	0.00074184	0.15043
724	St8sia5	0.000111595	0.00074184	0.15043
764	Cnn3	0.000111595	0.00074184	0.15043
751	Gabrr3	0.000111595	0.00074184	0.15043
733	St3gal6	0.000111595	0.00074184	0.15043
741	Creb3l1	0.000111595	0.00074184	0.15043
734	Spink5	0.000111595	0.00074184	0.15043
757	Ddb1	0.000111595	0.00074184	0.15043
759	Deaf1	0.000111595	0.00074184	0.15043
760	Cyb5a	0.000111595	0.00074184	0.15043
761	Clip2	0.000111595	0.00074184	0.15043
762	Cldn10	0.000111595	0.00074184	0.15043
739	Spry4	0.000111595	0.00074184	0.15043
756	Dnajb6	0.000111595	0.00074184	0.15043
664	Macf1	0.000111595	0.00074184	0.15043
755	Dnajc1	0.000111595	0.00074184	0.15043
738	Slc5a10	0.000111595	0.00074184	0.15043
737	Slc35f4	0.000111595	0.00074184	0.15043
754	Cyp46a1	0.000111595	0.00074184	0.15043
763	Cmc2	0.000111595	0.00074184	0.15043
753	Cntn1	0.000111595	0.00074184	0.15043
735	St6galnac5	0.000111595	0.00074184	0.15043
509	Gm46545	0.000111595	0.00074184	0.15043
740	D630003M21Rik	0.000111595	0.00074184	0.15043
723	Slf1	0.000111595	0.00074184	0.15043
526	Gm51898	0.000111595	0.00074184	0.15043
716	Scn5a	0.000111595	0.00074184	0.15043
714	4930447J18Rik	0.000111595	0.00074184	0.15043
530	Ankrd36	0.000111595	0.00074184	0.15043
531	Ankrd13d	0.000111595	0.00074184	0.15043
532	Blm	0.000111595	0.00074184	0.15043
533	Arnt2	0.000111595	0.00074184	0.15043
713	2700049A03Rik	0.000111595	0.00074184	0.15043
535	Bcl2l11	0.000111595	0.00074184	0.15043
536	Bcl11a	0.000111595	0.00074184	0.15043
537	Arhgef33	0.000111595	0.00074184	0.15043
538	Ap1b1	0.000111595	0.00074184	0.15043
712	2900076A07Rik	0.000111595	0.00074184	0.15043
540	Arid3b	0.000111595	0.00074184	0.15043
711	Adgre4	0.000111595	0.00074184	0.15043
542	Gm53496	0.000111595	0.00074184	0.15043
543	Gm41625	0.000111595	0.00074184	0.15043
544	Ccdc178	0.000111595	0.00074184	0.15043
710	Amotl1	0.000111595	0.00074184	0.15043
546	Gm54136	0.000111595	0.00074184	0.15043
512	Gm46873	0.000111595	0.00074184	0.15043
527	Ccdc33	0.000111595	0.00074184	0.15043
520	Hjurp	0.000111595	0.00074184	0.15043
513	Jph1	0.000111595	0.00074184	0.15043
718	Specc1l	0.000111595	0.00074184	0.15043
514	Jak1	0.000111595	0.00074184	0.15043
524	Bcorl1	0.000111595	0.00074184	0.15043
523	Bcor	0.000111595	0.00074184	0.15043
515	Itprid2	0.000111595	0.00074184	0.15043
522	Bicdl1	0.000111595	0.00074184	0.15043
722	Slco1b2	0.000111595	0.00074184	0.15043
721	Fgfr2	0.000111595	0.00074184	0.15043
521	Hsph1	0.000111595	0.00074184	0.15043
518	Kcna4	0.000111595	0.00074184	0.15043
719	Setd5	0.000111595	0.00074184	0.15043
451	Kcnb2	0.000223189	0.00148368	0.15043
427	Armh3	0.000223189	0.00148368	0.15043
500	Gm53626	0.000223189	0.00148368	0.15043
408	Hmga2	0.000223189	0.00148368	0.15043
405	Adk	0.000223189	0.00148368	0.15043
449	Zc3h3	0.000223189	0.00148368	0.15043
416	Igsf21	0.000223189	0.00148368	0.15043
494	Foxp4	0.000223189	0.00148368	0.15043
447	Gm36372	0.000223189	0.00148368	0.15043
492	Myo18b	0.000223189	0.00148368	0.15043
445	Rgl1	0.000223189	0.00148368	0.15043
487	Abcc4	0.000223189	0.00148368	0.15043
503	Sipa1l1	0.000223189	0.00148368	0.15043
1	5730419F03Rik	0.00360458	0.0241057	0.149532
242	Nfia	0.000377036	0.00275482	0.136864
431	Nell2	0.000223189	0.00174833	0.127659
292	Tln2	0.000334784	0.00275482	0.121527
291	Arhgap31	0.000334784	0.00275482	0.121527
248	Pde7b	0.000334784	0.00275482	0.121527
252	Vps13d	0.000334784	0.00275482	0.121527
256	Cdk6	0.000334784	0.00275482	0.121527
257	Nr3c1	0.000334784	0.00275482	0.121527
260	Htr4	0.000334784	0.00275482	0.121527
262	Nxph1	0.000334784	0.00275482	0.121527
263	Ext1	0.000334784	0.00275482	0.121527
278	Uvrag	0.000334784	0.00275482	0.121527
288	Tmem178b	0.000334784	0.00275482	0.121527
268	Ank2	0.000334784	0.00275482	0.121527
293	Enox2	0.000334784	0.00275482	0.121527
339	Lmntd1	0.000321238	0.00275482	0.11661
305	Thsd7a	0.000321238	0.00275482	0.11661
310	Cdc20b	0.000321238	0.00275482	0.11661
312	E130307A14Rik	0.000321238	0.00275482	0.11661
317	Cmip	0.000321238	0.00275482	0.11661
318	Slc44a5	0.000321238	0.00275482	0.11661
323	Grm8	0.000321238	0.00275482	0.11661
330	Fmn2	0.000321238	0.00275482	0.11661
333	Ttc28	0.000321238	0.00275482	0.11661
356	Tbc1d22a	0.000265441	0.00249017	0.106596
383	Pam	0.000265441	0.00275482	0.0963551
380	Gldn	0.000265441	0.00275482	0.0963551
367	Kmt2c	0.000265441	0.00275482	0.0963551
395	Slc6a11	0.000265441	0.00275482	0.0963551
393	Fryl	0.000265441	0.00275482	0.0963551
386	Gm54187	0.000265441	0.00275482	0.0963551
369	Kirrel1	0.000265441	0.00275482	0.0963551
398	Acaca	0.000265441	0.00275482	0.0963551
349	Nubpl	0.000265441	0.00275482	0.0963551
346	Ate1	0.000265441	0.00275482	0.0963551
344	Camk2d	0.000265441	0.00275482	0.0963551
478	Slc25a21	0.000223189	0.00275482	0.0810177
457	Srgap1	0.000223189	0.00275482	0.0810177
463	Tdrd9	0.000223189	0.00275482	0.0810177
469	Pibf1	0.000223189	0.00275482	0.0810177
470	Rreb1	0.000223189	0.00275482	0.0810177
477	Mamdc2	0.000223189	0.00275482	0.0810177
446	Gm12648	0.000223189	0.00275482	0.0810177
425	Vps8	0.000223189	0.00275482	0.0810177
489	Ets1	0.000223189	0.00275482	0.0810177
480	Gmds	0.000223189	0.00275482	0.0810177
483	Sh3pxd2a	0.000223189	0.00275482	0.0810177
486	Fndc7	0.000223189	0.00275482	0.0810177
434	Dock9	0.000223189	0.00275482	0.0810177
493	Stard9	0.000223189	0.00275482	0.0810177
496	Frmd3	0.000223189	0.00275482	0.0810177
504	Tmem117	0.000223189	0.00275482	0.0810177
438	Rassf3	0.000223189	0.00275482	0.0810177
507	Gm10649	0.000223189	0.00275482	0.0810177
432	Spmip2	0.000223189	0.00275482	0.0810177
426	Atp8a1	0.000223189	0.00275482	0.0810177
422	Ankrd17	0.000223189	0.00275482	0.0810177
410	Zdhhc3	0.000223189	0.00275482	0.0810177
166	Fry	0.000432833	0.00550964	0.0785592
680	Gli2	0.000111595	0.00148368	0.0752148
656	Ncoa2	0.000111595	0.00148368	0.0752148
623	Nhsl2	0.000111595	0.00148368	0.0752148
616	Klf12	0.000111595	0.00148368	0.0752148
558	Hacd2	0.000111595	0.00148368	0.0752148
615	Lcp1	0.000111595	0.00148368	0.0752148
684	Epb41l4a	0.000111595	0.00148368	0.0752148
612	Mir100hg	0.000111595	0.00148368	0.0752148
742	Ctbp2	0.000111595	0.00148368	0.0752148
750	Col24a1	0.000111595	0.00148368	0.0752148
736	Spsb1	0.000111595	0.00148368	0.0752148
539	Asl	0.000111595	0.00148368	0.0752148
597	Rtel1	0.000111595	0.00148368	0.0752148
715	Sacs	0.000111595	0.00148368	0.0752148
665	Pacrg	0.000111595	0.00174833	0.0638293
564	Gm57776	0.000111595	0.00174833	0.0638293
314	Syn3	0.000321238	0.00550964	0.0583048
669	Eefsec	0.000111595	0.00211925	0.0526576
351	Upp2	0.000265441	0.00550964	0.0481775
613	Mon1b	0.000111595	0.00275482	0.0405089
569	Gm32605	0.000111595	0.00275482	0.0405089
574	Zdhhc18	0.000111595	0.00275482	0.0405089
579	Sv2c	0.000111595	0.00275482	0.0405089
584	Traf3ip2	0.000111595	0.00275482	0.0405089
690	Elmo2	0.000111595	0.00275482	0.0405089
600	Pter	0.000111595	0.00275482	0.0405089
603	Polr3h	0.000111595	0.00275482	0.0405089
606	Vwa5b1	0.000111595	0.00275482	0.0405089
609	Rabgap1l	0.000111595	0.00275482	0.0405089
614	Kmt2b	0.000111595	0.00275482	0.0405089
752	Coro2b	0.000111595	0.00275482	0.0405089
696	Carmil1	0.000111595	0.00275482	0.0405089
628	Platr22	0.000111595	0.00275482	0.0405089
635	Phc2	0.000111595	0.00275482	0.0405089
636	Pip5k1c	0.000111595	0.00275482	0.0405089
642	Mak	0.000111595	0.00275482	0.0405089
646	Npffr1	0.000111595	0.00275482	0.0405089
671	Eda	0.000111595	0.00275482	0.0405089
670	Farp1	0.000111595	0.00275482	0.0405089
655	Ltbp4	0.000111595	0.00275482	0.0405089
567	Gm32840	0.000111595	0.00275482	0.0405089
534	Armc2	0.000111595	0.00275482	0.0405089
726	Smim14	0.000111595	0.00275482	0.0405089
562	Golgb1	0.000111595	0.00275482	0.0405089
666	Lrp6	0.000111595	0.00275482	0.0405089
528	Ano4	0.000111595	0.00275482	0.0405089
717	Ryr1	0.000111595	0.00275482	0.0405089
525	Gm51935	0.000111595	0.00275482	0.0405089
519	Hmcn2	0.000111595	0.00275482	0.0405089
720	Snx10	0.000111595	0.00275482	0.0405089
517	Kank1	0.000111595	0.00275482	0.0405089
516	Ints2	0.000111595	0.00275482	0.0405089
511	Gm46723	0.000111595	0.00275482	0.0405089
541	Gm53520	0.000111595	0.00275482	0.0405089
545	Gm53842	0.000111595	0.00275482	0.0405089
765	Dgkg	0.000111595	0.00275482	0.0405089
709	Ak7	0.000111595	0.00275482	0.0405089
708	Airn	0.000111595	0.00275482	0.0405089
553	Gm35779	0.000111595	0.00275482	0.0405089
705	Adtrp	0.000111595	0.00275482	0.0405089
704	Agl	0.000111595	0.00275482	0.0405089
732	Spire2	0.000111595	0.00275482	0.0405089
703	Bnc2	0.000111595	0.00275482	0.0405089
702	Card11	0.000111595	0.00275482	0.0405089
701	Brip1os	0.000111595	0.00275482	0.0405089
700	Cemip2	0.000111595	0.00275482	0.0405089
560	Gnptab	0.000111595	0.00275482	0.0405089
529	Ankrd44	0.000111595	0.00550964	0.0202544

### Sheet: A315T
	gene_ID	normalized no of loci in A315T	normalized no of loci in WT	fold_change (A315T)
2	Zfhx3	0.00615385	0.00074184	8.29538
3	Grip1	0.00353357	0.00074184	4.76325
34	Kalrn	0.00307692	0.00074184	4.14769
35	Ctdp1	0.00307692	0.00074184	4.14769
21	Mpp2	0.00307692	0.00074184	4.14769
23	Lmx1b	0.00307692	0.00074184	4.14769
25	Cntn1	0.00307692	0.00074184	4.14769
28	Fras1	0.00307692	0.00074184	4.14769
30	Epn2	0.00307692	0.00074184	4.14769
32	Ccdc33	0.00307692	0.00074184	4.14769
36	Cdh4	0.00307692	0.00074184	4.14769
18	Nsmce2	0.00307692	0.00074184	4.14769
38	Agap1	0.00307692	0.00074184	4.14769
39	Adcy2	0.00307692	0.00074184	4.14769
40	Apba2	0.00307692	0.00074184	4.14769
41	Axin1	0.00307692	0.00074184	4.14769
42	Alk	0.00307692	0.00074184	4.14769
19	Ncoa1	0.00307692	0.00074184	4.14769
22	Nol4	0.00307692	0.00074184	4.14769
17	Pcdh15	0.00307692	0.00074184	4.14769
12	Spag16	0.00307692	0.00074184	4.14769
5	Syt14	0.00307692	0.00074184	4.14769
6	Tafa1	0.00307692	0.00074184	4.14769
7	Tnc	0.00307692	0.00074184	4.14769
8	Stra6	0.00307692	0.00074184	4.14769
9	Rxra	0.00307692	0.00074184	4.14769
10	Slain1	0.00307692	0.00074184	4.14769
11	Smyd3	0.00307692	0.00074184	4.14769
43	Acox3	0.00307692	0.00074184	4.14769
13	Rnf216	0.00307692	0.00074184	4.14769
14	Scn5a	0.00307692	0.00074184	4.14769
16	Pard3b	0.00307692	0.00074184	4.14769
49	Zbtb20	0.00235571	0.00074184	3.1755
46	Slc39a11	0.00235571	0.00074184	3.1755
50	Pou2f2	0.00235571	0.00074184	3.1755
59	Cdh13	0.00212739	0.00074184	2.86772
53	Hmcn1	0.00212739	0.00074184	2.86772
57	Tnfaip8	0.00212739	0.00074184	2.86772
61	Creb5	0.00212739	0.00074184	2.86772
27	Gpc6	0.00307692	0.00148368	2.07385
37	Cdk14	0.00307692	0.00148368	2.07385
4	Zbtb7c	0.00307692	0.00148368	2.07385
126	Slc35f4	0.00117786	0.00074184	1.58775
124	Slco3a1	0.00117786	0.00074184	1.58775
137	Ccdc178	0.00117786	0.00074184	1.58775
128	Shank2	0.00117786	0.00074184	1.58775
129	Clybl	0.00117786	0.00074184	1.58775
135	Cdh20	0.00117786	0.00074184	1.58775
138	Ush2a	0.00117786	0.00074184	1.58775
139	Taok3	0.00117786	0.00074184	1.58775
140	Tafa5	0.00117786	0.00074184	1.58775
122	Chst8	0.00117786	0.00074184	1.58775
91	Pdk1	0.00117786	0.00074184	1.58775
121	Cfap92	0.00117786	0.00074184	1.58775
115	Lrrtm3	0.00117786	0.00074184	1.58775
113	Kcnq1	0.00117786	0.00074184	1.58775
112	Mad1l1	0.00117786	0.00074184	1.58775
111	L3mbtl4	0.00117786	0.00074184	1.58775
108	Jazf1	0.00117786	0.00074184	1.58775
144	Ttll5	0.00117786	0.00074184	1.58775
106	Map1b	0.00117786	0.00074184	1.58775
105	Lrrc2	0.00117786	0.00074184	1.58775
104	Nek11	0.00117786	0.00074184	1.58775
103	Nrg1	0.00117786	0.00074184	1.58775
100	Msh3	0.00117786	0.00074184	1.58775
98	Ncam2	0.00117786	0.00074184	1.58775
96	Myocd	0.00117786	0.00074184	1.58775
141	Rapgef5	0.00117786	0.00074184	1.58775
165	A930027H12Rik	0.00117786	0.00074184	1.58775
145	St8sia5	0.00117786	0.00074184	1.58775
163	Bcr	0.00117786	0.00074184	1.58775
181	1700025G04Rik	0.00117786	0.00074184	1.58775
179	Bbx	0.00117786	0.00074184	1.58775
178	Atxn7	0.00117786	0.00074184	1.58775
175	4930555F03Rik	0.00117786	0.00074184	1.58775
173	Arid5b	0.00117786	0.00074184	1.58775
171	Cux1	0.00117786	0.00074184	1.58775
170	Ctnnd1	0.00117786	0.00074184	1.58775
168	Csmd2	0.00117786	0.00074184	1.58775
167	Col6a6	0.00117786	0.00074184	1.58775
94	Pard3	0.00117786	0.00074184	1.58775
160	Gm35712	0.00117786	0.00074184	1.58775
146	Slit3	0.00117786	0.00074184	1.58775
159	Gm35574	0.00117786	0.00074184	1.58775
158	Gm36876	0.00117786	0.00074184	1.58775
157	Gm41625	0.00117786	0.00074184	1.58775
155	Dcps	0.00117786	0.00074184	1.58775
153	Agbl1	0.00117786	0.00074184	1.58775
152	Gm39880	0.00117786	0.00074184	1.58775
151	Ppp2r5c	0.00117786	0.00074184	1.58775
150	Ppp1r16b	0.00117786	0.00074184	1.58775
149	Scai	0.00117786	0.00074184	1.58775
148	Prkce	0.00117786	0.00074184	1.58775
95	Pakap	0.00117786	0.00074184	1.58775
182	2610307P16Rik	0.00117786	0.00074184	1.58775
71	Gipc2	0.00117786	0.00074184	1.58775
77	Gm46036	0.00117786	0.00074184	1.58775
78	Gm46505	0.00117786	0.00074184	1.58775
73	Fhod3	0.00117786	0.00074184	1.58775
92	Jakmip2	0.00117786	0.00074184	1.58775
80	Fat1	0.00117786	0.00074184	1.58775
70	Tcf7l2	0.00117786	0.00074184	1.58775
69	Tcra	0.00117786	0.00074184	1.58775
68	Tgm5	0.00117786	0.00074184	1.58775
67	Tmed8	0.00117786	0.00074184	1.58775
66	Tbc1d2	0.00117786	0.00074184	1.58775
81	Fat2	0.00117786	0.00074184	1.58775
65	Tamm41	0.00117786	0.00074184	1.58775
82	Glis1	0.00117786	0.00074184	1.58775
63	Tcrd	0.00117786	0.00074184	1.58775
76	G630055G22Rik	0.00117786	0.00074184	1.58775
85	Fam72a	0.00117786	0.00074184	1.58775
88	Opcml	0.00117786	0.00074184	1.58775
90	Pde11a	0.00117786	0.00074184	1.58775
48	Zfp831	0.00235571	0.00148368	1.58775
26	Grid2	0.00307692	0.00211925	1.45189
62	Iqgap2	0.00212739	0.00148368	1.43386
51	Gm26917	0.00235571	0.00174833	1.34741
45	Rbfox3	0.00271632	0.00211925	1.28174
24	Macrod2	0.00307692	0.00249017	1.23563
56	Tenm4	0.00212739	0.00174833	1.21681
58	Prkca	0.00212739	0.00174833	1.21681
31	Card11	0.00307692	0.00275482	1.11692
20	Mtr	0.00307692	0.00275482	1.11692
15	Phc2	0.00307692	0.00275482	1.11692
29	Gpc5	0.00307692	0.00286109	1.07544
0	Mogat1	0.0255287	0.0241057	1.05903
1	5730419F03Rik	0.0255287	0.0241057	1.05903
47	Sox5	0.00235571	0.00222552	1.0585
33	Dlg2	0.00307692	0.00296736	1.03692
54	Nav2	0.00212739	0.00211925	1.00384
127	Setbp1	0.00117786	0.00148368	0.793875
166	Abcc4	0.00117786	0.00148368	0.793875
114	Hmga2	0.00117786	0.00148368	0.793875
89	Npas3	0.00117786	0.00148368	0.793875
116	Igsf21	0.00117786	0.00148368	0.793875
142	Robo2	0.00117786	0.00148368	0.793875
101	Myo16	0.00117786	0.00148368	0.793875
110	Lcp1	0.00117786	0.00148368	0.793875
72	Gabpb2	0.00117786	0.00148368	0.793875
123	Sipa1l1	0.00117786	0.00148368	0.793875
136	Cadps2	0.00117786	0.00148368	0.793875
99	Mir100hg	0.00117786	0.00148368	0.793875
134	Cadm2	0.00117786	0.00148368	0.793875
130	Cntnap2	0.00117786	0.00148368	0.793875
97	Mtss1	0.00117786	0.00148368	0.793875
44	Tenm3	0.00271632	0.00349666	0.776832
55	Dgkg	0.00212739	0.00275482	0.772242
60	Tshz2	0.00212739	0.00275482	0.772242
52	Itpr2	0.00212739	0.00312574	0.680603
132	Dpp6	0.00117786	0.00174833	0.673704
177	Atrnl1	0.00117786	0.00211925	0.555789
169	Ctnna3	0.00117786	0.00222552	0.52925
164	Bnc2	0.00117786	0.00275482	0.427562
102	Pip5k1c	0.00117786	0.00275482	0.427562
87	Lrp6	0.00117786	0.00275482	0.427562
172	Atp8a1	0.00117786	0.00275482	0.427562
162	Gm36316	0.00117786	0.00275482	0.427562
174	Armc2	0.00117786	0.00275482	0.427562
176	Arhgap31	0.00117786	0.00275482	0.427562
180	Acaca	0.00117786	0.00275482	0.427562
86	Exoc4	0.00117786	0.00275482	0.427562
93	Iqschfp	0.00117786	0.00275482	0.427562
161	Gm35779	0.00117786	0.00275482	0.427562
107	Malat1	0.00117786	0.00275482	0.427562
131	Dip2a	0.00117786	0.00275482	0.427562
133	Cdc20b	0.00117786	0.00275482	0.427562
74	Fig4	0.00117786	0.00275482	0.427562
79	Gm46723	0.00117786	0.00275482	0.427562
120	Cemip2	0.00117786	0.00275482	0.427562
119	Htr4	0.00117786	0.00275482	0.427562
143	Vwa5b1	0.00117786	0.00275482	0.427562
118	Ica1	0.00117786	0.00275482	0.427562
147	Sorcs3	0.00117786	0.00275482	0.427562
64	Tmem178b	0.00117786	0.00275482	0.427562
83	Farp1	0.00117786	0.00275482	0.427562
84	Fbxo36	0.00117786	0.00275482	0.427562
154	Aldh1l1	0.00117786	0.00275482	0.427562
125	Slc6a11	0.00117786	0.00275482	0.427562
156	Gm54187	0.00117786	0.00275482	0.427562
109	Prkn	0.00117786	0.00296736	0.396938
117	Igh	0.00117786	0.00312574	0.376825
75	Fry	0.00117786	0.00550964	0.213781
