## Supplementary material 4 for "ALS/FTD-associated TDP-43 mutations promote fragility of genes governing excitatory neurotransmission via topoisomerase IIβ impairment"

### Sheet: Sheet1
BLISS adapters:
Adapter	Oligo	Sequence (5'-3')
A1	Bottom	GCGTGATGNNNNNNNNGATCGTCGGACTGTAGAACTCTGAACCCCTATAGTGAGTCGTATTACCGGCCTCAATCGAA
	Top	CGATTGAGGCCGGTAATACGACTCACTATAGGGGTTCAGAGTTCTACAGTCCGACGATCNNNNNNNNCATCACGC
A2	Bottom	GGAACGACNNNNNNNNGATCGTCGGACTGTAGAACTCTGAACCCCTATAGTGAGTCGTATTACCGGCCTCAATCGAA
	Top	CGATTGAGGCCGGTAATACGACTCACTATAGGGGTTCAGAGTTCTACAGTCCGACGATCNNNNNNNNGTCGTTCC
A3	Bottom	GATCATCANNNNNNNNGATCGTCGGACTGTAGAACTCTGAACCCCTATAGTGAGTCGTATTACCGGCCTCAATCGAA
	Top	CGATTGAGGCCGGTAATACGACTCACTATAGGGGTTCAGAGTTCTACAGTCCGACGATCNNNNNNNNTGATGATC
A4	Bottom	GCGCATCANNNNNNNNGATCGTCGGACTGTAGAACTCTGAACCCCTATAGTGAGTCGTATTACCGGCCTCAATCGAA
	Top	CGATTGAGGCCGGTAATACGACTCACTATAGGGGTTCAGAGTTCTACAGTCCGACGATCNNNNNNNNTGATGCGC
Index primers:
Primer	Seqence (5' - 3')
RNA PCR Primer, Index 1 (RPI1)	5’ CAAGCAGAAGACGGCATACGAGATCGTGATGTGACTGGAGTTCCTTGGCACCCGAGAATTCCA
RNA PCR Primer, Index 2 (RPI2)	5’ CAAGCAGAAGACGGCATACGAGATACATCGGTGACTGGAGTTCCTTGGCACCCGAGAATTCCA
RNA PCR Primer, Index 3 (RPI3)	5’ CAAGCAGAAGACGGCATACGAGATGCCTAAGTGACTGGAGTTCCTTGGCACCCGAGAATTCCA
RNA PCR Primer, Index 4 (RPI4)	5’ CAAGCAGAAGACGGCATACGAGATTGGTCAGTGACTGGAGTTCCTTGGCACCCGAGAATTCCA
